# Is Britain still Great for Pine marten? A Habitat Suitability Assessment

**DOI:** 10.1101/2025.03.19.643030

**Authors:** Ella Lewis, Amy Fitzmaurice, Rachel Gardner, Suzanne Kynaston, Neal Armour-Chelu, Dave J.I. Seaman, Kirsty Swinnerton, Lawrence Ball

## Abstract

**Context:** Species distribution models are used to predict habitat suitability for a species, by quantifying the environmental characteristics that allow a species to occupy a geographical area. The abundance and range of pine marten *(Martes martes)* has declined substantially in Great Britain, with remaining populations restricted to Scotland.

**Objectives:** Here, we perform species distribution modelling using BIOMOD2 platform to determine habitat suitability, and inform the identification of potential reintroduction sites for pine marten in Great Britain.

**Methods:** Using a global range dataset of 4,189 occurrences and seven environmental variables, ensemble species distribution models were used to predict habitat suitability across Europe at 1 km resolution and Great Britain at 100 m resolution.

**Results:** Across the extent of both Europe and Britain, results indicate high suitability in areas with woody vegetation cover in low topographic positions, and notably low in urban areas and extensive areas of arable land. In Britain, high habitat suitability is identified across substantial areas in the South East of England, parts of South West of England, East Yorkshire and Gloucestershire, with pockets of suitable habitat along the West Coast of Britain. The results indicate that elevation and land cover are important drivers of suitability.

**Conclusion:** Habitat suitability modelling at a high resolution of 100m proves effective for informing potential reintroduction sites for pine marten in Britain. We also demonstrate the importance of using occurrence data from pine martens’ global range to predict optimal habitat suitability.
