## Supplementary Material 1 for "Is Britain still Great for Pine marten? A Habitat Suitability Assessment"

UID	Name	DOI	Citation	Rights	More Information	Data generalisations	Information withheld	Download limit	Number of Records in Download
dp96	BIS for Powys & Brecon Beacons National Park		Records provided by BIS for Powys & Brecon Beacons National Park, accessed through NBN Atlas website.		For more information: email info@bis.org.uk, or https://registry.nbnatlas.org/public/show/dp96				7
dp291	Holy Loch Nature Reserve		Records provided by Holy Loch Nature Reserve, accessed through NBN Atlas website.		For more information: https://registry.nbnatlas.org/public/show/dp291				1
dr2580	Northumberland Wildlife Trust - Records	10.15468/h6r5q5	Data supplied by Northumberland Wildlife Trust	Creative Commons, with Attribution, Non-commercial v4.0 (CC-BY-NC) CC BY-NC Creative Commons Attribution Non-Commercial	For more information: email data@northwt.org.uk, or https://registry.nbnatlas.org/public/show/dr2580				4
dr1574	ERIC NE Combined dataset to 2017		Environmental Records Information Centre North East ([Insert download year]). ERIC NE Combined dataset to 2017. Occurrence dataset on the NBN Atlas	Creative Commons, with Attribution, Non-commercial v4.0 (CC-BY-NC)	For more information: https://registry.nbnatlas.org/public/show/dr1574		ERIC NE Data holdings metadata avaialble at http://www.ericnortheast.org.uk/geisha/assets/images/ERIC-NE-Species-metadata.2.pdf		2
dr3310	Record species dataset covering Cheshire, Halton, Warrington & Wirral		Records provided by Record species dataset covering Cheshire, Halton, Warrington & Wirral, accessed through NBN Atlas website.	Creative Commons, with Attribution, Non-commercial v4.0 (CC-BY-NC)	For more information: https://registry.nbnatlas.org/public/show/dr3310				7
dr1335	Gloucestershire Historic Wildlife Sightings prior to 1st Jan 2000	doi:10.15468/dgf5es	Gloucestershire Centre for Environmental Records ([Insert download year]). Gloucestershire Historic Wildlife Sightings prior to 1st Jan 2000. Occurrence dataset on the NBN Atlas	Creative Commons with Attribution 4.0 (CC-BY) CC-BY	For more information: https://registry.nbnatlas.org/public/show/dr1335				1
dr344	Water vole survey of Beinn Eighe National Nature Reserve - October 2011	doi:10.15468/geg9y3	NatureScot ([Insert download year]). Water vole survey of Beinn Eighe National Nature Reserve - October 2011. Occurrence dataset on the NBN Atlas	Open Government Licence (OGL) OGL	For more information: https://registry.nbnatlas.org/public/show/dr344				1
dp123	North East Scotland Biological Records Centre		Records provided by North East Scotland Biological Records Centre, accessed through NBN Atlas website.		For more information: email nesbrec@aberdeenshire.gov.uk, or https://registry.nbnatlas.org/public/show/dp123				2274
dp162	Fife Nature Records Centre		Records provided by Fife Nature Records Centre, accessed through NBN Atlas website.		For more information: email nature.info@fife.gov.uk, or https://registry.nbnatlas.org/public/show/dp162				64
dr2701	iSpot British Isles observations	10.15468/uqdj62	iSpot ([Insert download year]). iSpot British Isles observations. Occurrence dataset on the NBN Atlas	Creative Commons, with Attribution, Non-commercial v4.0 (CC-BY-NC)	For more information: https://registry.nbnatlas.org/public/show/dr2701				12
dr782	Shropshire Ecological Data Network database	doi:10.15468/5v5pvk	Shropshire Ecological Data Network ([Insert download year]). Shropshire Ecological Data Network database. Occurrence dataset on the NBN Atlas	Creative Commons with Attribution 4.0 (CC-BY) CC-BY	For more information: email alex.lockton@gmail.com, or https://registry.nbnatlas.org/public/show/dr782				67
dp120	Shropshire Ecological Data Network		Records provided by Shropshire Ecological Data Network, accessed through NBN Atlas website.		For more information: https://registry.nbnatlas.org/public/show/dp120				67
dr743	Mammal records from Britain from the Atlas of Mammals (1993), with some subsequent records	doi:10.15468/1qyxis	Biological Records Centre ([Insert download year]). Mammal records from Britain from the Atlas of Mammals (1993), with some subsequent records. Occurrence dataset on the NBN Atlas	Creative Commons with Attribution 4.0 (CC-BY) CC-BY	For more information: email brc@ceh.ac.uk, or https://registry.nbnatlas.org/public/show/dr743				928
dp126	South East Wales Biodiversity Records Centre		Records provided by South East Wales Biodiversity Records Centre, accessed through NBN Atlas website.		For more information: https://registry.nbnatlas.org/public/show/dp126				21
dp59	Argyll Biological Records Centre		Records provided by Argyll Biological Records Centre, accessed through NBN Atlas website.		For more information: email data@lnhg.org.uk, or https://registry.nbnatlas.org/public/show/dp59				93
dp205	The Road Lab UK		Records provided by The Road Lab UK, accessed through NBN Atlas website.		For more information: https://registry.nbnatlas.org/public/show/dp205				66
dp43	The Wildlife Information Centre		Records provided by The Wildlife Information Centre, accessed through NBN Atlas website.		For more information: email info@wildlifeinformation.co.uk, or https://registry.nbnatlas.org/public/show/dp43				3
dp41	John Muir Trust		Records provided by John Muir Trust, accessed through NBN Atlas website.		For more information: email admin@johnmuirtrust.org, or https://registry.nbnatlas.org/public/show/dp41				6
dr819	Argyll Biological Records Dataset	10.15468/ejve6c	Argyll Biological Records Centre ([Insert year of download]). Argyll Biological Records Dataset. Occurrence dataset on the NBN Atlas	Creative Commons with Attribution 4.0 (CC-BY) CC-BY	For more information: https://registry.nbnatlas.org/public/show/dr819				93
dp2	Scottish Wildlife Trust		Records provided by Scottish Wildlife Trust, accessed through NBN Atlas website.		For more information: email kedata@scottishwildlifetrust.org.uk, or https://registry.nbnatlas.org/public/show/dp2				27
dp7	Highland Biological Recording Group		Records provided by Highland Biological Recording Group, accessed through NBN Atlas website.		For more information: email chair@hbrg.org.uk, or https://registry.nbnatlas.org/public/show/dp7				1777
dp160	Glasgow Museums Biological Records Centre		Records provided by Glasgow Museums Biological Records Centre, accessed through NBN Atlas website.		For more information: https://registry.nbnatlas.org/public/show/dp160				58
dp9	NatureScot		Records provided by NatureScot, accessed through NBN Atlas website.		For more information: https://registry.nbnatlas.org/public/show/dp9				469
dp8	Mammal Society		Records provided by Mammal Society, accessed through NBN Atlas website.		For more information: email atlas@themammalsociety.org, or https://registry.nbnatlas.org/public/show/dp8				1513
dr1420	Miscellaneous records held on the Cofnod database	doi:10.15468/hcgqsi	Cofnod ([Insert download year]). Miscellaneous records held on the Cofnod database. Occurrence dataset on the NBN Atlas	Creative Commons, with Attribution, Non-commercial v4.0 (CC-BY-NC) CC-BY-NC	For more information: email record@cofnod.org.uk, or https://registry.nbnatlas.org/public/show/dr1420				30
dr3366	Holy Loch Food Web	10.15468/sf86ac	Hammatt, N. Holy Loch Food Web Project 2022-	Creative Commons, with Attribution, Non-commercial v4.0 (CC-BY-NC) Sandbank Community Development Trust	For more information: https://registry.nbnatlas.org/public/show/dr3366				1
dr332	Compilation of records of 12 Article 17 terrestrial mammal species in Scotland	doi:10.15468/w61rag	NatureScot (2017). Compilation of records of 12 Article 17 terrestrial mammal species in Scotland	Open Government Licence (OGL) OGL	For more information: https://registry.nbnatlas.org/public/show/dr332				59
dp199	Environmental Records Information Centre North East		Records provided by Environmental Records Information Centre North East, accessed through NBN Atlas website.		For more information: email eric.ne@twmuseums.org.uk, or https://registry.nbnatlas.org/public/show/dp199				2
dp111	Merseyside BioBank		Records provided by Merseyside BioBank, accessed through NBN Atlas website.		For more information: email info@merseysidebiobank.org.uk, or https://registry.nbnatlas.org/public/show/dp111				1
dp277	MammalWeb		Records provided by MammalWeb, accessed through NBN Atlas website.		For more information: https://registry.nbnatlas.org/public/show/dp277				2495
dr1784	Miscellaneous records held by BIS	doi:10.15468/mo7peo	BIS for Powys and Brecon Beacons National Park ([Insert download year]). Miscellaneous records held by BIS. Occurrence dataset on the NBN Atlas	Creative Commons, with Attribution, Non-commercial v4.0 (CC-BY-NC)	For more information: https://registry.nbnatlas.org/public/show/dr1784				4
dr2312	Survey of Eurasian otter distribution in the Glenmore - Aviemore area, 2018: Camera trap mammal records	10.15468/r9a5re	Pamplin, F. 2019. Survey of Eurasian otter (Lutra lutra) distribution in the Glenmore - Aviemore area. Scottish Natural Heritage Report.	Open Government Licence (OGL)	For more information: https://registry.nbnatlas.org/public/show/dr2312				18
dr851	Merseyside BioBank (verified)	doi:10.15468/ar0p6s	Merseyside BioBank (2020) www.merseysidebiobank.org.uk	Creative Commons, with Attribution, Non-commercial v4.0 (CC-BY-NC) CC-BY-NC	For more information: email Info@MerseysideBioBank.org.uk, or https://registry.nbnatlas.org/public/show/dr851				1
dp118	Norfolk Biodiversity Information Service		Records provided by Norfolk Biodiversity Information Service, accessed through NBN Atlas website.		For more information: email enquiries.nbis@norfolk.gov.uk, or https://registry.nbnatlas.org/public/show/dp118				2
dr934	Lochaber wild boar/feral pig camera trap survey, 2015	doi:10.15468/lrzlfx	NatureScot ([Insert download year]). Lochaber wild boar/feral pig camera trap survey, 2015. Occurrence dataset on the NBN Atlas	Open Government Licence (OGL) OGL	For more information: https://registry.nbnatlas.org/public/show/dr934				1
dr1628	UK Roadkill Records	10.15468/r3xakd	The Road Lab ([Insert download year]). UK Roadkill Records. Occurrence dataset on the NBN Atlas	Creative Commons, with Attribution, Non-commercial v4.0 (CC-BY-NC)	For more information: https://registry.nbnatlas.org/public/show/dr1628	Project Splatter has been actively collecting roadkill records since the beginning of 2013, but some records may fall before this. Records before 2013 will only be sporadic records, however. The majority of records have an exact date of that the animal was found on (DD/MM/YYYY). Some records, however, do not have a date associated with the record. In these instances, the cell is left blank.	Additional information about the Project, and links to social media pages, can be found at https://www.theroadlab.co.uk. Project Splatter is also available to answer any questions about the database.		66
dr1309	Glasgow Museums BRC: Mammals	10.15468/fphygc	Glasgow Museums BRC ([Insert download year]). Glasgow Museums BRC: Mammals. Occurrence dataset on the NBN Atlas	Creative Commons, with Attribution, Non-commercial v4.0 (CC-BY-NC) CC-BY-NC	For more information: https://registry.nbnatlas.org/public/show/dr1309				58
dr777	Species Records for John Muir Trust Properties Nevis, Sandwood, Quinag and Schiehallion 2010.	doi:10.15468/n9dwn0	John Muir Trust ([Insert download year]). Species Records for John Muir Trust Properties Nevis, Sandwood, Quinag and Schiehallion 2010. Occurrence dataset on the NBN Atlas	Creative Commons, with Attribution, Non-commercial v4.0 (CC-BY-NC) CC-BY-NC	For more information: email Elizabeth@jmt.org , or https://registry.nbnatlas.org/public/show/dr777				2
dp116	National Trust		Records provided by National Trust, accessed through NBN Atlas website.		For more information: https://registry.nbnatlas.org/public/show/dp116				36
dp77	Biological Records Centre		Records provided by Biological Records Centre, accessed through NBN Atlas website.		For more information: email brc@ceh.ac.uk, or https://registry.nbnatlas.org/public/show/dp77				928
dr807	SEWBReC Mammals (South East Wales)	doi:10.15468/atlxpp	Records provided by SEWBReC Mammals (South East Wales), accessed through NBN Atlas website.	Creative Commons, with Attribution, Non-commercial v4.0 (CC-BY-NC) CC-BY-NC	For more information: email info@sewbrec.org.uk, or https://registry.nbnatlas.org/public/show/dr807				20
dr1190	Scottish Beaver Trial incidental species records	doi:10.15468/sn2oik	Scottish Beavers ([Insert download year]). Scottish Beaver Trial incidental species records. Occurrence dataset on the NBN Atlas	Creative Commons with Attribution 4.0 (CC-BY) CC-BY	For more information: email gdowse@scottishwildlifetrust.org.uk, or https://registry.nbnatlas.org/public/show/dr1190				32
dr1270	North East Scotland Terrestrial Mammals 1900-2017 (excluding squirrels, wild cats and marine mammals)	doi:10.15468/qt0mly	Records provided by North East Scotland Terrestrial Mammals 1900-2017 (excluding squirrels, wild cats and marine mammals), accessed through NBN Atlas website.	Creative Commons, with Attribution, Non-commercial v4.0 (CC-BY-NC) CC-BY-NC	For more information: email nesbrec@aberdeenshire.gov.uk, or https://registry.nbnatlas.org/public/show/dr1270	This dataset is only available on the NBN Atlas at 1Km resolution. Users who wish to access data at a higher resolution and/or data relating to sensitive species should contact NESBReC directly. Data searches for commercial purposes will incur a service charge by NESBReC.			2274
dr1193	SER Species-based Surveys	doi:10.15468/q8qen3	Staffordshire Ecological Record ([Insert download year]). SER Species-based Surveys. Occurrence dataset on the NBN Atlas	Creative Commons, with Attribution, Non-commercial v4.0 (CC-BY-NC) CC-BY-NC	For more information: email info@staffs-ecology.org.uk, or https://registry.nbnatlas.org/public/show/dr1193				9
dr1155	Natural Resources Wales Regional Data : Mid-Wales	doi:10.15468/whj6d7	BIS for Powys & Brecon Beacons National Park ([Insert download year]). Natural Resources Wales Regional Data : Mid-Wales. Occurrence dataset on the NBN Atlas	Open Government Licence (OGL) OGL	For more information: https://registry.nbnatlas.org/public/show/dr1155		Additional information is available from BIS – www.bis.org.uk. This dataset contains sensitive species records which may only be made available at full resolution under licence to approved individuals and organisations following a request to BIS. It is provided under strict confidentiality terms.		3
dr2200	iNaturalist records from Northern Ireland	10.15468/ctgb63	Centre for Environmental Data and Recording ([Insert download year]). iNaturalist records from Northern Ireland. Occurrence dataset on the NBN Atlas	Creative Commons, with Attribution, Non-commercial v4.0 (CC-BY-NC)	For more information: https://registry.nbnatlas.org/public/show/dr2200				3
dr1398	Mammal records for Dumfries and Galloway	doi:10.15468/oirkpx	South West Scotland Environmental Information Centre ([Insert download year]). Mammal records for Dumfries and Galloway. Occurrence dataset on the NBN Atlas	Creative Commons, with Attribution, Non-commercial v4.0 (CC-BY-NC) CC-BY-NC	For more information: email info@dgerc.org.uk, or https://registry.nbnatlas.org/public/show/dr1398				29
dr1310	UK casual records from members of BASC - 1980 onwards		The British Association for Shooting and Conservation ([Insert download year]). UK casual records from members of BASC - 1980 onwards. Occurrence dataset on the NBN Atlas	Creative Commons, with Attribution, Non-commercial v4.0 (CC-BY-NC) CC-BY-NC	For more information: email ian.danby@basc.org.uk, or https://registry.nbnatlas.org/public/show/dr1310				4
dr2045	Fermanagh Flora	10.15468/naz4v7	Fermanagh Flora, CEDaR (2019)	Creative Commons, with Attribution, Non-commercial v4.0 (CC-BY-NC)	For more information: https://registry.nbnatlas.org/public/show/dr2045				14
dr762	Species Records for John Muir Trust Properties 2007-2009	doi:10.15468/p5lw5z	John Muir Trust ([Insert download year]). Species Records for John Muir Trust Properties 2007-2009. Occurrence dataset on the NBN Atlas	Creative Commons, with Attribution, Non-commercial v4.0 (CC-BY-NC) CC-BY-NC	For more information: email Elizabeth@jmt.org , or https://registry.nbnatlas.org/public/show/dr762				4
dr1236	National Trust Species Records	doi:10.15468/opc6g1	National Trust ([Insert download year]). National Trust Species Records. Occurrence dataset on the NBN Atlas	Creative Commons Zero v1.0 (CC0) CC0	For more information: https://registry.nbnatlas.org/public/show/dr1236				36
dr2006	TWIC General Records (2015 - present)	10.15468/mfk5k7	TWIC General Records (2015 - present), TWIC (2020)	Creative Commons, with Attribution, Non-commercial v4.0 (CC-BY-NC)	For more information: https://registry.nbnatlas.org/public/show/dr2006				2
dr885	HBRG Vertebrates (not Badger) Dataset	10.15468/vaassa	Highland Biological Recording Group ([Insert year of download]). Vertebrates (not Badger) Dataset. Occurrence dataset on the NBN Atlas	Creative Commons with Attribution 4.0 (CC-BY) CC-BY	For more information: email records@hbrg.org.uk, or https://registry.nbnatlas.org/public/show/dr885				1776
dr2125	Distribution of pine martens in Scotland as determined by field survey	10.15468/hwxsv8	Balharry et al. (1996) Distribution of pine martens in Scotland as determined by field survey and questionnaire. Scottish Natural Heritage Research, Survey & Monitoring Report, No. 48	Open Government Licence (OGL)	For more information: https://registry.nbnatlas.org/public/show/dr2125				217
dr1751	Derek Crawley Images		Records provided by Derek Crawley Images, accessed through NBN Atlas website.	Creative Commons, with Attribution, Non-commercial v4.0 (CC-BY-NC)	For more information: https://registry.nbnatlas.org/public/show/dr1751				5
dr840	Fife Nature Records Centre combined dataset	10.15468/ccc1ip	Fife Nature Records Centre ([Insert download year]). Fife Nature Records Centre combined dataset. Occurrence dataset on the NBN Atlas	Creative Commons, with Attribution, Non-commercial v4.0 (CC-BY-NC) CC-BY-NC	For more information: https://registry.nbnatlas.org/public/show/dr840				64
dp267	iSpot		Records provided by iSpot, accessed through NBN Atlas website.		For more information: https://registry.nbnatlas.org/public/show/dp267				12
dp260	Herefordshire Wildlife Trust		Records provided by Herefordshire Wildlife Trust, accessed through NBN Atlas website.		For more information: https://registry.nbnatlas.org/public/show/dp260				1
dr1758	Dr Mary Gillham Archive Project	10.15468/ajv47f	SEWBReC ([Insert download year]). Dr Mary Gillham Archive Project. Occurrence dataset on the NBN Atlas	Creative Commons with Attribution 4.0 (CC-BY)	For more information: https://registry.nbnatlas.org/public/show/dr1758				1
dr1954	CEDaR Online Recording	10.15468/ke4kw8	Records provided by CEDaR Online Recording, accessed through NBN Atlas website.	Creative Commons with Attribution 4.0 (CC-BY) CC BY Creative Commons Attribution	For more information: https://registry.nbnatlas.org/public/show/dr1954				1211
dp186	West Wales Biodiversity Information Centre		Records provided by West Wales Biodiversity Information Centre, accessed through NBN Atlas website.		For more information: https://registry.nbnatlas.org/public/show/dp186				216
dr843	Records of pine martens from SNH casework reports and licence applications, 2005 - 2016	doi:10.15468/dnabc7	NatureScot ([Insert download year]). Records of pine martens from SNH casework reports and licence applications, 2005 - 2016. Occurrence dataset on the NBN Atlas	Open Government Licence (OGL) OGL	For more information: https://registry.nbnatlas.org/public/show/dr843				7
dp104	South West Scotland Environmental Information Centre (formerly DGERC)		Records provided by South West Scotland Environmental Information Centre (formerly DGERC), accessed through NBN Atlas website.		For more information: email mpollitt@swseic.org.uk, or https://registry.nbnatlas.org/public/show/dp104				29
dp148	Scottish Beavers		Records provided by Scottish Beavers, accessed through NBN Atlas website.		For more information: email gdowse@scottishwildlifetrust.org.uk, or https://registry.nbnatlas.org/public/show/dp148				32
dr765	Commissioned surveys and staff surveys and reports for Scottish Wildlife Trust reserves - Verified data	doi:10.15468/a6snhl	Scottish Wildlife Trust ([Insert download year]). Commissioned surveys and staff surveys and reports for Scottish Wildlife Trust reserves - Verified data. Occurrence dataset on the NBN Atlas	Creative Commons with Attribution 4.0 (CC-BY) CC-BY	For more information: email kedata@scottishwildlifetrust.org.uk, or https://registry.nbnatlas.org/public/show/dr765				27
dr922	TWIC Biodiversity Field Trip Data (1995-present)	doi:10.15468/ljc0ke	The Wildlife Information Centre ([Insert download year]). TWIC Biodiversity Field Trip Data (1995-present). Occurrence dataset on the NBN Atlas	Creative Commons, with Attribution, Non-commercial v4.0 (CC-BY-NC) CC-BY-NC	For more information: email admin@wildlifeinformation.co.uk, or https://registry.nbnatlas.org/public/show/dr922				1
dr327	Records of otters from Site Condition Monitoring in Scotland 2011-2012	doi:10.15468/3kuoll	NatureScot ([Insert download year]). Records of otters from Site Condition Monitoring in Scotland 2011-2012. Occurrence dataset on the NBN Atlas	Open Government Licence (OGL) OGL	For more information: https://registry.nbnatlas.org/public/show/dr327				4
dr2290	Ben Eighe NNR invertebrate records compiled from SNH files	10.15468/q93qxz	NatureScot (2020). Ben Eighe NNR invertebrate records compiled from SNH files	Open Government Licence (OGL)	For more information: https://registry.nbnatlas.org/public/show/dr2290				9
dr1486	Mammal Records (West Wales)	doi:10.15468/vitiic	West Wales Biodiversity Information Centre ([Insert year of download]). Mammal Records (West Wales). Occurrence dataset on the NBN Atlas	Creative Commons, with Attribution, Non-commercial v4.0 (CC-BY-NC) CC-BY-NC	For more information: https://registry.nbnatlas.org/public/show/dr1486		Please contact the dataset administrator if more information is required.		212
dr2451	Mammal Mapper App Sighting Records	10.15468/mjw32e	Mammal Society [date of download] Mammal Mapper App Sighting Records	Creative Commons with Attribution 4.0 (CC-BY) CC BY Creative Commons Attribution	For more information: email atlas@themammalsociety.org, or https://registry.nbnatlas.org/public/show/dr2451				136
dr2331	Non-avian taxa (BTO/JNCC/RSPB partnership)		Records provided by BTO, accessed through NBN Atlas website	Open Government Licence (OGL)	For more information: https://registry.nbnatlas.org/public/show/dr2331				35
dr2930	MammalWeb records	10.15468/se5ad5	Hsing, P.-Y., Hill, R. A., Smith, G. C., Bradley, S., Green, S. E., Kent, V. T., Mason, S. S., Rees, J., Whittingham, M. J., Cokill, J., MammalWeb citizen scientists & Stephens, P. A. (2022). Large-scale mammal monitoring: The potential of a citizen science camera-trapping project in the United Kingdom. Ecological Solutions and Evidence, 3, e12180. https://doi.org/10.1002/2688-8319.12180	Creative Commons, with Attribution, Non-commercial v4.0 (CC-BY-NC)	For more information: https://registry.nbnatlas.org/public/show/dr2930				2495
dr2578	Herefordshire Wildlife Trust - Records	10.15468/sau2jy	Data supplied by Herefordshire Wildlife Trust	Creative Commons, with Attribution, Non-commercial v4.0 (CC-BY-NC) CC BY-NC Creative Commons Attribution Non-Commercial	For more information: email a.nixon@herefordshirewt.co.uk, or https://registry.nbnatlas.org/public/show/dr2578				1
dp210	The British Association for Shooting and Conservation		Records provided by The British Association for Shooting and Conservation, accessed through NBN Atlas website.		For more information: email ian.danby@basc.org.uk, or https://registry.nbnatlas.org/public/show/dp210				4
dr1248	NRW Regional Data: North Wales	doi:10.15468/krljpu	Cofnod – North Wales Environmental Information Service ([Insert download year]). NRW Regional Data: North Wales. Occurrence dataset on the NBN Atlas	Open Government Licence (OGL) OGL	For more information: email record@cofnod.org.uk, or https://registry.nbnatlas.org/public/show/dr1248				8
dp133	Record		Records provided by Record, accessed through NBN Atlas website.		For more information: email Info@record-lrc.co.uk, or https://registry.nbnatlas.org/public/show/dp133				7
dr313	Expansion zone survey of pine marten (Martes martes) distribution in Scotland, 2012-2013	doi:10.15468/rpymvd	NatureScot ([Insert download year]). Expansion zone survey of pine marten (Martes martes) distribution in Scotland, 2012-2013. Occurrence dataset on the NBN Atlas	Open Government Licence (OGL) OGL	For more information: https://registry.nbnatlas.org/public/show/dr313				153
dp134	Staffordshire Ecological Record		Records provided by Staffordshire Ecological Record, accessed through NBN Atlas website.		For more information: email info@staffs-ecology.org.uk, or https://registry.nbnatlas.org/public/show/dp134				9
dp256	Northumberland Wildlife Trust		Records provided by Northumberland Wildlife Trust, accessed through NBN Atlas website.		For more information: email data@northwt.org.uk, or https://registry.nbnatlas.org/public/show/dp256				4
dr1647	Miscellaneous images		Records provided by Miscellaneous images, accessed through NBN Atlas website.	Creative Commons, with Attribution, Non-commercial v4.0 (CC-BY-NC)	For more information: https://registry.nbnatlas.org/public/show/dr1647				2
dr1967	West Wales Online Records	10.15468/xenbgn	West Wales Biodiversity Information Centre ([Insert year of download]). West Wales Online Records. Occurrence dataset on the NBN Atlas	Creative Commons, with Attribution, Non-commercial v4.0 (CC-BY-NC)	For more information: https://registry.nbnatlas.org/public/show/dr1967				4
dr671	National Mammal Atlas Project, online recording	doi:10.15468/i2eosa	National Mammal Atlas Project, online recording ([year of download])	Creative Commons, with Attribution, Non-commercial v4.0 (CC-BY-NC) CC BY-NC Creative Commons Attribution Non-Commercial	For more information: https://registry.nbnatlas.org/public/show/dr671				1372
dp131	Cofnod – North Wales Environmental Information Service		Records provided by Cofnod – North Wales Environmental Information Service, accessed through NBN Atlas website.		For more information: email contactus@cofnod.org.uk, or https://registry.nbnatlas.org/public/show/dp131				38
dp29	British Trust for Ornithology		Records provided by British Trust for Ornithology, accessed through NBN Atlas website.		For more information: email info@bto.org, or https://registry.nbnatlas.org/public/show/dp29				35
dr755	NBIS Records to December 2016	doi:10.15468/jca5lo	Norfolk Biodiversity Information Service ([Insert download year]). NBIS Records to December 2016. Occurrence dataset on the NBN Atlas	Creative Commons, with Attribution, Non-commercial v4.0 (CC-BY-NC) CC-BY-NC	For more information: email nbis@norfolk.gov.uk, or https://registry.nbnatlas.org/public/show/dr755				2
dr875	HBRG P.F. Entwistle Colln and Notebooks Dataset	doi:10.15468/fmcwyl	Highland Biological Recording Group ([Insert year of download]). HBRG P.F. Entwistle Colln and Notebooks Dataset	Creative Commons with Attribution 4.0 (CC-BY) CC-BY	For more information: https://registry.nbnatlas.org/public/show/dr875				1
dp137	Gloucestershire Centre for Environmental Records		Records provided by Gloucestershire Centre for Environmental Records, accessed through NBN Atlas website.		For more information: email gcer@gloucestershirewildlifetrust.co.uk, or https://registry.nbnatlas.org/public/show/dp137				1
dp139	Centre for Environmental Data and Recording		Records provided by Centre for Environmental Data and Recording, accessed through NBN Atlas website.		For more information: email cedar.info@nmni.com, or https://registry.nbnatlas.org/public/show/dp139				1228
